# Identification of *Acinetobacter baumannii* loci for capsular polysaccharide (KL) and lipooligosaccharide outer core (OCL) synthesis in genome assemblies using curated reference databases compatible with Kaptive

**DOI:** 10.1101/869370

**Authors:** Kelly L. Wyres, Sarah M. Cahill, Kathryn E. Holt, Ruth M. Hall, Johanna J. Kenyon

## Abstract

Multiply antibiotic resistant *Acinetobacter baumannii* infections are a global public health concern and accurate tracking of the spread of specific lineages is needed. Variation in the composition and structure of capsular polysaccharide (CPS), a critical determinant of virulence and phage susceptibility, makes it an attractive epidemiological marker. The outer core (OC) of lipooligosaccharide also exhibits variation. To take better advantage of the untapped information available in whole genome sequences, we have created a curated reference database of the 92 publicly available gene clusters at the locus encoding proteins responsible for biosynthesis and export of CPS (K locus), and a second database for the 12 gene clusters at the locus for outer core biosynthesis (OC locus). Each entry has been assigned a unique KL or OCL number, and is fully annotated using a simple, transparent and standardised nomenclature. These databases are compatible with *Kaptive*, a tool for *in silico* typing of bacterial surface polysaccharide loci, and their utility was validated using a) >630 assembled *A. baumannii* draft genomes for which the KL and OCL regions had been previously typed manually, and b) 3386 *A. baumannii* genome assemblies downloaded from NCBI. Among the previously typed genomes, *Kaptive* was able to confidently assign KL and OCL types with 100% accuracy. Among the genomes retrieved from NCBI, *Kaptive* detected known KL and OCL in 87% and 90% of genomes, respectively indicating that the majority of common KL and OCL types are captured within the databases; 13 KL were not detected in any public genome assembly. The failure to assign a KL or OCL type may indicate incomplete or poor-quality genomes. However, further novel variants may remain to be documented. Combining outputs with multi-locus sequence typing (Institut Pasteur scheme) revealed multiple KL and OCL types in collections of a single sequence type (ST) representing each of the two predominant globally-distributed clones, ST1 of GC1 and ST2 of GC2, and in collections of other clones comprising >20 isolates each (ST10, ST25, and ST140), indicating extensive within-clone replacement of these loci. The databases are available at https://github.com/katholt/Kaptive and will be updated as further locus types become available.

**Data Summary:** 1. Databases including fully annotated gene cluster sequences for *A. baumannii* K loci and OC loci are available for download at https://github.com/katholt/Kaptive

2. The *Kaptive* software, which can be used to screen new genomes against the K and O locus database is available at https://github.com/katholt/Kaptive (command-line code) and http://kaptive.holtlab.net/ (interactive web service).

3. Details of the *Kaptive* search results validating *in silico* serotyping of K and O loci using our approach are provided as supplementary files, Dataset 1 (92 KL reference sequences and 12 OCL reference sequences), Dataset 2 (642 genomes assembled from reads available in NCBI SRA) and Dataset 3 (3415 genome assemblies downloaded from NCBI GenBank).

**Impact statement:** The ability to identify and track closely related isolates is key to understanding, and ultimately controlling, the spread of multiply antibiotic resistant *A. baumannii* causing difficult to treat infections, which are an urgent public health threat. Extensive variation in the KL and OCL gene clusters responsible for biosynthesis of capsule and the outer core of lipooligosaccharide, respectively, are potentially highly informative epidemiological markers. However, clear, well-documented identification of each variant and simple-to-use tools and procedures are needed to reliably identify them in genome sequence data. Here, we present curated databases compatible with the available web-based and command-line *Kaptive* tool to make KL and OCL typing readily accessible to assist epidemiological surveillance of this species. As many bacteriophage recognise specific properties of the capsule and attach to it, capsule typing is also important in assessing the potential of specific phage for therapy on a case by case basis.
