## Supplementary material for "Identification of *Acinetobacter baumannii* loci for capsular polysaccharide (KL) and lipooligosaccharide outer core (OCL) synthesis in genome assemblies using curated reference databases compatible with Kaptive": Dataset 1

### Sheet: KL_representative_testing
Assembly	Best match locus	Match confidence	Problems	Coverage	Identity	Length discrepancy	Expected genes in locus	Expected genes in locus, details	Missing expected genes	Other genes in locus	Other genes in locus, details	Expected genes outside locus	Expected genes outside locus, details	Other genes outside locus	Other genes outside locus, details
KL1	KL1	Perfect		1	1	0 bp	18 / 18 (100%)	KL1_01_wzc,100.0%;KL1_02_wzb,100.0%;KL1_03_wza,100.0%;KL1_04_gna,100.0%;KL1_05_gne2,100.0%;KL1_06_wzx,100.0%;KL1_07_gtr1,100.0%;KL1_08_wzy,100.0%;KL1_09_atr1,100.0%;KL1_10_gtr2,100.0%;KL1_11_itrA1,100.0%;KL1_12_qhbA,100.0%;KL1_13_qhbB,100.0%;KL1_14_gdr,100.0%;KL1_15_galU,100.0%;KL1_16_ugd,100.0%;KL1_17_gpi,100.0%;KL1_18_pgm,100.0%		0		0 / 18 (0%)		0
KL2	KL2	Perfect		1	1	0 bp	22 / 22 (100%)	KL2_01_wzc,100.0%;KL2_02_wzb,100.0%;KL2_03_wza,100.0%;KL2_04_gna,100.0%;KL2_05_psaA,100.0%;KL2_06_psaB,100.0%;KL2_07_psaC,100.0%;KL2_08_psaD,100.0%;KL2_09_psaE,100.0%;KL2_10_psaF,100.0%;KL2_11_wzx,100.0%;KL2_12_kpsS1,100.0%;KL2_13_wzy,100.0%;KL2_14_gtr3,100.0%;KL2_15_gtr4,100.0%;KL2_16_gtr5,100.0%;KL2_17_itrA2,100.0%;KL2_18_galU,100.0%;KL2_19_ugd,100.0%;KL2_20_gpi,100.0%;KL2_21_gne1,100.0%;KL2_22…		0		0 / 22 (0%)		0
KL3	KL3	Perfect		1	1	0 bp	20 / 20 (100%)	KL3_01_wzc,100.0%;KL3_02_wzb,100.0%;KL3_03_wza,100.0%;KL3_04_gna,100.0%;KL3_05_dgaA,100.0%;KL3_06_dgaB,100.0%;KL3_07_dgaC,100.0%;KL3_08_wzx,100.0%;KL3_09_atr2,100.0%;KL3_10_gtr6,100.0%;KL3_11_gtr7,100.0%;KL3_12_wzy,100.0%;KL3_13_gtr8,100.0%;KL3_14_gtr9,100.0%;KL3_15_itrA2,100.0%;KL3_16_galU,100.0%;KL3_17_ugd,100.0%;KL3_18_gpi,100.0%;KL3_19_gne1,100.0%;KL3_20_pgm,100.0%		0		0 / 20 (0%)		0
KL4	KL4	Perfect		1	1	0 bp	23 / 23 (100%)	KL4_01_wzc,100.0%;KL4_02_wzb,100.0%;KL4_03_wza,100.0%;KL4_04_gna,100.0%;KL4_05_gne2,100.0%;KL4_06_wzx,100.0%;KL4_07_Ptr1,100.0%;KL4_08_gtr10,100.0%;KL4_09_wzy,100.0%;KL4_10_gtr11,100.0%;KL4_11_gtr12,100.0%;KL4_12_qnr,100.0%;KL4_13_itrB1,100.0%;KL4_14_atr3,100.0%;KL4_15_gdr,100.0%;KL4_16_gne3,100.0%;KL4_17_atr4,100.0%;KL4_18_atr5,100.0%;KL4_19_galU,100.0%;KL4_20_ugd,100.0%;KL4_21_gpi,100.0%;KL4_22…		0		0 / 23 (0%)		0
KL5	KL5	Perfect		1	1	0 bp	22 / 22 (100%)	KL5_01_wzc,100.0%;KL5_02_wzb,100.0%;KL5_03_wza,100.0%;KL5_04_gna,100.0%;KL5_05_lgaA,100.0%;KL5_06_lgaB,100.0%;KL5_07_lgaC,100.0%;KL5_08_lgaD,100.0%;KL5_09_lgaE,100.0%;KL5_10_lgaF,100.0%;KL5_11_lgaG,100.0%;KL5_12_wzx,100.0%;KL5_13_gtr13,100.0%;KL5_14_wzy,100.0%;KL5_15_gtr14,100.0%;KL5_16_gtr15,100.0%;KL5_17_itrA2,100.0%;KL5_18_galU,100.0%;KL5_19_ugd,100.0%;KL5_20_gpi,100.0%;KL5_21_gne1,100.0%;KL5_…		0		0 / 22 (0%)		0
KL6	KL6	Perfect		1	1	0 bp	21 / 21 (100%)	KL6_01_wzc,100.0%;KL6_02_wzb,100.0%;KL6_03_wza,100.0%;KL6_04_gna,100.0%;KL6_05_psaA,100.0%;KL6_06_psaB,100.0%;KL6_07_psaC,100.0%;KL6_08_psaD,100.0%;KL6_09_psaE,100.0%;KL6_10_psaF,100.0%;KL6_11_wzx,100.0%;KL6_12_gtr16,100.0%;KL6_13_wzy,100.0%;KL6_14_gtr17,100.0%;KL6_15_gtr5,100.0%;KL6_16_itrA2,100.0%;KL6_17_galU,100.0%;KL6_18_ugd,100.0%;KL6_19_gpi,100.0%;KL6_20_gne1,100.0%;KL6_21_pgm,100.0%		0		0 / 21 (0%)		0
KL7	KL7	Perfect		1	1	0 bp	22 / 22 (100%)	KL7_01_wzc,100.0%;KL7_02_wzb,100.0%;KL7_03_wza,100.0%;KL7_04_gna,100.0%;KL7_05_lgaA,100.0%;KL7_06_lgaB,100.0%;KL7_07_lgaC,100.0%;KL7_08_lgaD,100.0%;KL7_09_lgaE,100.0%;KL7_10_lgaF,100.0%;KL7_11_lgaG,100.0%;KL7_12_wzx,100.0%;KL7_13_gtr13,100.0%;KL7_14_wzy,100.0%;KL7_15_gtr14,100.0%;KL7_16_gtr15,100.0%;KL7_17_itrA2,100.0%;KL7_18_galU,100.0%;KL7_19_ugd,100.0%;KL7_20_gpi,100.0%;KL7_21_gne1,100.0%;KL7_…		0		0 / 22 (0%)		0
KL8	KL8	Perfect		1	1	0 bp	27 / 27 (100%)	KL8_01_wzy,100.0%;KL8_02_wzc,100.0%;KL8_03_wzb,100.0%;KL8_04_wza,100.0%;KL8_05_gna,100.0%;KL8_06_lgaA,100.0%;KL8_07_lgaB,100.0%;KL8_08_lgaC,100.0%;KL8_09_lgaH,100.0%;KL8_10_lgaI,100.0%;KL8_11_lgaF,100.0%;KL8_12_lgaG,100.0%;KL8_13_wzx,100.0%;KL8_14_gtr18,100.0%;KL8_15_gtr19,100.0%;KL8_16_fnlA,100.0%;KL8_17_fnlB,100.0%;KL8_18_fnlC,100.0%;KL8_19_gtr20,100.0%;KL8_20_qnr,100.0%;KL8_21_itrB2,100.0%;KL8…		0		0 / 27 (0%)		0
KL9	KL9	Perfect		1	1	0 bp	21 / 21 (100%)	KL9_01_wzc,100.0%;KL9_02_wzb,100.0%;KL9_03_wza,100.0%;KL9_04_gna,100.0%;KL9_05_gne2,100.0%;KL9_06_wzx,100.0%;KL9_07_wzy,100.0%;KL9_08_gtr21,100.0%;KL9_09_gtr22,100.0%;KL9_10_fnlA,100.0%;KL9_11_fnlB,100.0%;KL9_12_fnlC,100.0%;KL9_13_gtr20,100.0%;KL9_14_qnr,100.0%;KL9_15_itrB2,100.0%;KL9_16_itrA3,100.0%;KL9_17_galU,100.0%;KL9_18_ugd,100.0%;KL9_19_gpi,100.0%;KL9_20_gne1,100.0%;KL9_21_pgm,100.0%		0		0 / 21 (0%)		0
KL10	KL10	Perfect		1	1	0 bp	23 / 23 (100%)	KL10_01_wzc,100.0%;KL10_02_wzb,100.0%;KL10_03_wza,100.0%;KL10_04_gna,100.0%;KL10_05_rmlB,100.0%;KL10_06_rmlA,100.0%;KL10_07_fdtA,100.0%;KL10_08_fdtC,100.0%;KL10_09_fdtE,100.0%;KL10_10_fdtB,100.0%;KL10_11_wzx,100.0%;KL10_12_gtr23,100.0%;KL10_13_gtr24,100.0%;KL10_14_wzy,100.0%;KL10_15_gtr25,100.0%;KL10_16_gtr5,100.0%;KL10_17_itrA2,100.0%;KL10_18_galU,100.0%;KL10_19_ugd,100.0%;KL10_20_gpi,100.0%;KL1…		0		0 / 23 (0%)		0
KL11	KL11	Perfect		1	1	0 bp	22 / 22 (100%)	KL11_01_wzc,100.0%;KL11_02_wzb,100.0%;KL11_03_wza,100.0%;KL11_04_gna,100.0%;KL11_05_rmlB,100.0%;KL11_06_rmlD,100.0%;KL11_07_rmlA,100.0%;KL11_08_rmlC,100.0%;KL11_09_wzx,100.0%;KL11_10_gtr26,100.0%;KL11_11_wzy,100.0%;KL11_12_gtr27,100.0%;KL11_13_gtr28,100.0%;KL11_14_atr6,100.0%;KL11_15_tle,100.0%;KL11_16_gtr29,100.0%;KL11_17_itrA3,100.0%;KL11_18_galU,100.0%;KL11_19_ugd,100.0%;KL11_20_gpi,100.0%;KL1…		0		0 / 22 (0%)		0
KL12	KL12	Perfect		1	1	0 bp	31 / 31 (100%)	KL12_01_wzc,100.0%;KL12_02_wzb,100.0%;KL12_03_wza,100.0%;KL12_04_gna,100.0%;KL12_05_lgaA,100.0%;KL12_06_lgaB,100.0%;KL12_07_lgaC,100.0%;KL12_08_lgaD,100.0%;KL12_09_lgaE,100.0%;KL12_10_lgaF,100.0%;KL12_11_aciA,100.0%;KL12_12_aciB,100.0%;KL12_13_aciC,100.0%;KL12_14_aciD,100.0%;KL12_15_gtr59,100.0%;KL12_16_wzx,100.0%;KL12_17_wzy,100.0%;KL12_18_gtr30,100.0%;KL12_19_fnlA,100.0%;KL12_20_fnlB,100.0%;KL1…		0		0 / 31 (0%)		0
KL13	KL13	Perfect		1	1	0 bp	31 / 31 (100%)	KL13_01_wzc,100.0%;KL13_02_wzb,100.0%;KL13_03_wza,100.0%;KL13_04_gna,100.0%;KL13_05_lgaA,100.0%;KL13_06_lgaB,100.0%;KL13_07_lgaC,100.0%;KL13_08_lgaD,100.0%;KL13_09_lgaE,100.0%;KL13_10_lgaF,100.0%;KL13_11_aciA,100.0%;KL13_12_aciB,100.0%;KL13_13_aciC,100.0%;KL13_14_aciD,100.0%;KL13_15_gtr59,100.0%;KL13_16_wzx,100.0%;KL13_17_wzy,100.0%;KL13_18_gtr30,100.0%;KL13_19_fnlA,100.0%;KL13_20_fnlB,100.0%;KL1…		0		0 / 31 (0%)		0
KL14	KL14	Perfect		1	1	0 bp	17 / 17 (100%)	KL14_01_wzc,100.0%;KL14_02_wzb,100.0%;KL14_03_wza,100.0%;KL14_04_gna,100.0%;KL14_05_wzx,100.0%;KL14_06_gtr32,100.0%;KL14_07_wzy,100.0%;KL14_08_gtr33,100.0%;KL14_09_gtr25,100.0%;KL14_10_gtr5,100.0%;KL14_11_itrA2,100.0%;KL14_12_galU,100.0%;KL14_13_ugd,100.0%;KL14_14_gpi,100.0%;KL14_15_gne1,100.0%;KL14_16_pgt1,100.0%;KL14_17_pgm,100.0%		0		0 / 17 (0%)		0
KL15	KL15	Perfect		1	1	0 bp	22 / 22 (100%)	KL15_01_wzc,100.0%;KL15_02_wzb,100.0%;KL15_03_wza,100.0%;KL15_04_gna,100.0%;KL15_05_dgaA,100.0%;KL15_06_dgaB,100.0%;KL15_07_dgaC,100.0%;KL15_08_gtr34,100.0%;KL15_09_wzx,100.0%;KL15_10_wzy,100.0%;KL15_11_gtr35,100.0%;KL15_12_gtr36,100.0%;KL15_13_itrA1,100.0%;KL15_14_qhbC,100.0%;KL15_15_qhbB,100.0%;KL15_16_gdr,100.0%;KL15_17_orf,100.0%;KL15_18_galU,100.0%;KL15_19_ugd,100.0%;KL15_20_gpi,100.0%;KL15_…		0		0 / 22 (0%)		0
KL16	KL16	Perfect		1	1	0 bp	20 / 20 (100%)	KL16_01_wzc,100.0%;KL16_02_wzb,100.0%;KL16_03_wza,100.0%;KL16_04_gna,100.0%;KL16_05_psaA,100.0%;KL16_06_psaB,100.0%;KL16_07_psaC,100.0%;KL16_08_psaD,100.0%;KL16_09_psaE,100.0%;KL16_10_psaF,100.0%;KL16_11_wzx,100.0%;KL16_12_gtr37,100.0%;KL16_13_wzy,100.0%;KL16_14_gtr5,100.0%;KL16_15_itrA3,100.0%;KL16_16_galU,100.0%;KL16_17_ugd,100.0%;KL16_18_gpi,100.0%;KL16_19_gne1,100.0%;KL16_20_pgm,100.0%		0		0 / 20 (0%)		0
KL17	KL17	Perfect		1	1	0 bp	18 / 18 (100%)	KL17_01_wzc,100.0%;KL17_02_wzb,100.0%;KL17_03_wza,100.0%;KL17_04_gna,100.0%;KL17_05_gne2,100.0%;KL17_06_wzx,100.0%;KL17_07_alt1,100.0%;KL17_08_gtr39,100.0%;KL17_09_wzy,100.0%;KL17_10_gtr40,100.0%;KL17_11_itrA1,100.0%;KL17_12_qhbC,100.0%;KL17_13_qhbB,100.0%;KL17_14_gdr,100.0%;KL17_15_galU,100.0%;KL17_16_ugd,100.0%;KL17_17_gpi,100.0%;KL17_18_pgm,100.0%		0		0 / 18 (0%)		0
KL18	KL18	Perfect		1	1	0 bp	19 / 19 (100%)	KL18_01_wzc,100.0%;KL18_02_wzb,100.0%;KL18_03_wza,100.0%;KL18_04_gna,100.0%;KL18_05_gne2,100.0%;KL18_06_wzx,100.0%;KL18_07_alt1,100.0%;KL18_08_gtr39,100.0%;KL18_09_wzy,100.0%;KL18_10_gtr40,100.0%;KL18_11_itrA1,100.0%;KL18_12_qhbC,100.0%;KL18_13_qhbB,100.0%;KL18_14_gdr,100.0%;KL18_15_galU,100.0%;KL18_16_ugd,100.0%;KL18_17_gpi,100.0%;KL18_18_gne1,100.0%;KL18_19_pgm,100.0%		0		0 / 19 (0%)		0
KL19	KL19	Perfect		1	1	0 bp	17 / 17 (100%)	KL19_01_wzc,100.0%;KL19_02_wzb,100.0%;KL19_03_wza,100.0%;KL19_04_gna,100.0%;KL19_05_gne2,100.0%;KL19_06_wzx,100.0%;KL19_07_gtr41,100.0%;KL19_08_gtr2,100.0%;KL19_09_itrA1,100.0%;KL19_10_qhbC,100.0%;KL19_11_qhbB,100.0%;KL19_12_gdr,100.0%;KL19_13_galU,100.0%;KL19_14_ugd,100.0%;KL19_15_gpi,100.0%;KL19_16_gne1,100.0%;KL19_17_pgm,100.0%		0		0 / 17 (0%)		0
KL20	KL20	Perfect		1	1	0 bp	23 / 23 (100%)	KL20_01_wzc,100.0%;KL20_02_wzb,100.0%;KL20_03_wza,100.0%;KL20_04_gna,100.0%;KL20_05_wzx,100.0%;KL20_06_ptr2,100.0%;KL20_07_gtr42,100.0%;KL20_08_wzy,100.0%;KL20_09_gtr43,100.0%;KL20_10_ugd2,100.0%;KL20_11_gtr44,100.0%;KL20_12_itrA1,100.0%;KL20_13_qhbA,100.0%;KL20_14_qhbB,100.0%;KL20_15_gdr,100.0%;KL20_16_galU,100.0%;KL20_17_ugd,100.0%;KL20_18_gpi,100.0%;KL20_19_gne1,100.0%;KL20_20_pet1,100.0%;KL20…		0		0 / 23 (0%)		0
KL21	KL21	Perfect		1	1	0 bp	23 / 23 (100%)	KL21_01_wzc,100.0%;KL21_02_wzb,100.0%;KL21_03_wza,100.0%;KL21_04_gna,100.0%;KL21_05_wzx,100.0%;KL21_06_ptr2,100.0%;KL21_07_gtr42,100.0%;KL21_08_wzy,100.0%;KL21_09_gtr45,100.0%;KL21_10_ugd2,100.0%;KL21_11_gtr44,100.0%;KL21_12_itrA1,100.0%;KL21_13_qhbA,100.0%;KL21_14_qhbB,100.0%;KL21_15_gdr,100.0%;KL21_16_galU,100.0%;KL21_17_ugd,100.0%;KL21_18_gpi,100.0%;KL21_19_gne1,100.0%;KL21_20_pet1,100.0%;KL21…		0		0 / 23 (0%)		0
KL22	KL22	Perfect		1	1	0 bp	21 / 21 (100%)	KL22_01_wzc,100.0%;KL22_02_wzb,100.0%;KL22_03_wza,100.0%;KL22_04_gna,100.0%;KL22_05_dgaA,100.0%;KL22_06_dgaB,100.0%;KL22_07_dgaC,100.0%;KL22_08_wzx,100.0%;KL22_09_atr2,100.0%;KL22_10_gtr6,100.0%;KL22_11_gtr7,100.0%;KL22_12_wzy,100.0%;KL22_13_gtr8,100.0%;KL22_14_gtr9,100.0%;KL22_15_itrA2,100.0%;KL22_16_galU,100.0%;KL22_17_ugd,100.0%;KL22_18_gpi,100.0%;KL22_19_gne1,100.0%;KL22_20_pgt1,100.0%;KL22_2…		0		0 / 21 (0%)		0
KL23	KL23	Perfect		1	1	0 bp	21 / 21 (100%)	KL23_01_wzc,100.0%;KL23_02_wzb,100.0%;KL23_03_wza,100.0%;KL23_04_gna,100.0%;KL23_05_psaA,100.0%;KL23_06_psaB,100.0%;KL23_07_psaC,100.0%;KL23_08_psaD,100.0%;KL23_09_psaE,100.0%;KL23_10_psaF,100.0%;KL23_11_wzx,100.0%;KL23_12_kpsS1,100.0%;KL23_13_wzy,100.0%;KL23_14_gtr46,100.0%;KL23_15_gtr9,100.0%;KL23_16_itrA2,100.0%;KL23_17_galU,100.0%;KL23_18_ugd,100.0%;KL23_19_gpi,100.0%;KL23_20_gne1,100.0%;KL23…		0		0 / 21 (0%)		0
KL24	KL24	Perfect		1	1	0 bp	21 / 21 (100%)	KL24_01_wzc,100.0%;KL24_02_wzb,100.0%;KL24_03_wza,100.0%;KL24_04_gna,100.0%;KL24_05_rmlB,100.0%;KL24_06_rmlA,100.0%;KL24_07_fdtE,100.0%;KL24_08_fdtB,100.0%;KL24_09_wzx,100.0%;KL24_10_gtr47,100.0%;KL24_11_gtr48,100.0%;KL24_12,100.0%;KL24_13_gtr49,100.0%;KL24_14_gtr50,100.0%;KL24_15_itrA3,100.0%;KL24_16_galU,100.0%;KL24_17_ugd,100.0%;KL24_18_gpi,100.0%;KL24_19_gne1,100.0%;KL24_20_pgt1,100.0%;KL24_2…		0		0 / 21 (0%)		0
KL25	KL25	Perfect		1	1	0 bp	19 / 19 (100%)	KL25_01_wzc,100.0%;KL25_02_wzb,100.0%;KL25_03_wza,100.0%;KL25_04_gna,100.0%;KL25_05_mnaA,100.0%;KL25_06_mnaB,100.0%;KL25_07_wzx,100.0%;KL25_08_gtr51,100.0%;KL25_09_wzy,100.0%;KL25_10_gtr52,100.0%;KL25_11_itrA1,100.0%;KL25_12_qhbA,100.0%;KL25_13_qhbB,100.0%;KL25_14_gdr,100.0%;KL25_15_galU,100.0%;KL25_16_ugd,100.0%;KL25_17_gpi,100.0%;KL25_18_gne1,100.0%;KL25_19_pgm,100.0%		0		0 / 19 (0%)		0
KL26	KL26	Perfect		1	1	0 bp	24 / 24 (100%)	KL26_01_wzc,100.0%;KL26_02_wzb,100.0%;KL26_03_wza,100.0%;KL26_04_gna,100.0%;KL26_05_rmlB,100.0%;KL26_06_rmlD,100.0%;KL26_07_rmlA,100.0%;KL26_08_rmlC,100.0%;KL26_09_wzx,100.0%;KL26_10_gtr53,100.0%;KL26_11_gtr54,100.0%;KL26_12_manC,100.0%;KL26_13_wzy,100.0%;KL26_14_gtr55,100.0%;KL26_15_gtr28,100.0%;KL26_16_atr6,100.0%;KL26_17_tle,100.0%;KL26_18_gtr29,100.0%;KL26_19_itrA3,100.0%;KL26_20_galU,100.0%;…		0		0 / 24 (0%)		0
KL27	KL27	Perfect		1	1	0 bp	24 / 24 (100%)	KL27_01_wzc,100.0%;KL27_02_wzb,100.0%;KL27_03_wza,100.0%;KL27_04_gna,100.0%;KL27_05_lgaA,100.0%;KL27_06_lgaB,100.0%;KL27_07_lgaC,100.0%;KL27_08_lgaH,100.0%;KL27_09_lgaI,100.0%;KL27_10_lgaF,100.0%;KL27_11_lgaG,100.0%;KL27_12_wzx,100.0%;KL27_13_gtr56,100.0%;KL27_14_wzy,100.0%;KL27_15_gtr57,100.0%;KL27_16_gtr58,100.0%;KL27_17_gtr5,100.0%;KL27_18_itrA2,100.0%;KL27_19_galU,100.0%;KL27_20_ugd,100.0%;KL…		0		0 / 24 (0%)		0
KL28	KL28	Perfect		1	1	0 bp	22 / 22 (100%)	KL28_01_wzc,100.0%;KL28_02_wzb,100.0%;KL28_03_wza,100.0%;KL28_04_gna,100.0%;KL28_05_lgaA,100.0%;KL28_06_lgaB,100.0%;KL28_07_lgaC,100.0%;KL28_08_lgaH,100.0%;KL28_09_lgaI,100.0%;KL28_10_lgaF,100.0%;KL28_11_lgaG,100.0%;KL28_12_wzx,100.0%;KL28_13_gtr13,100.0%;KL28_14_wzy,100.0%;KL28_15_gtr14,100.0%;KL28_16_gtr15,100.0%;KL28_17_itrA2,100.0%;KL28_18_galU,100.0%;KL28_19_ugd,100.0%;KL28_20_gpi,100.0%;KL2…		0		0 / 22 (0%)		0
KL29	KL29	Perfect		1	1	0 bp	22 / 22 (100%)	KL29_01_wzc,100.0%;KL29_02_wzb,100.0%;KL29_03_wza,100.0%;KL29_04_gna,100.0%;KL29_05_rmlB,100.0%;KL29_06_rmlD,100.0%;KL29_07_rmlA,100.0%;KL29_08_rmlC,100.0%;KL29_09_wzx,100.0%;KL29_10_gtr26,100.0%;KL29_11_wzy,100.0%;KL29_12_gtr27,100.0%;KL29_13_gtr60,100.0%;KL29_14_atr8,100.0%;KL29_15_tle,100.0%;KL29_16_gtr29,100.0%;KL29_17_itrA3,100.0%;KL29_18_galU,100.0%;KL29_19_ugd,100.0%;KL29_20_gpi,100.0%;KL2…		0		0 / 22 (0%)		0
KL30	KL30	Perfect		1	1	0 bp	17 / 17 (100%)	KL30_01_wzc,100.0%;KL30_02_wzb,100.0%;KL30_03_wza,100.0%;KL30_04_gna,100.0%;KL30_05_wzx,100.0%;KL30_06_gtr61,100.0%;KL30_07_gtr62,100.0%;KL30_08_wzy,100.0%;KL30_09_gtr63,100.0%;KL30_10_gtr50,100.0%;KL30_11_itrA2,100.0%;KL30_12_galU,100.0%;KL30_13_ugd,100.0%;KL30_14_gpi,100.0%;KL30_15_gne1,100.0%;KL30_16_pgt1,100.0%;KL30_17_pgm,100.0%		0		0 / 17 (0%)		0
KL31	KL31	Perfect		1	1	0 bp	21 / 21 (100%)	KL31_01_wzc,100.0%;KL31_02_wzb,100.0%;KL31_03_wza,100.0%;KL31_04_gna,100.0%;KL31_05_psaA,100.0%;KL31_06_psaB,100.0%;KL31_07_psaC,100.0%;KL31_08_psaG,100.0%;KL31_09_psaH,100.0%;KL31_10_psaF,100.0%;KL31_11_wzx,100.0%;KL31_12_gtr65,100.0%;KL31_13_wzy,100.0%;KL31_14_gtr66,100.0%;KL31_15_gtr5,100.0%;KL31_16_itrA2,100.0%;KL31_17_galU,100.0%;KL31_18_ugd,100.0%;KL31_19_gpi,100.0%;KL31_20_gne1,100.0%;KL31…		0		0 / 21 (0%)		0
KL32	KL32	Perfect		1	1	0 bp	19 / 19 (100%)	KL32_01_wzc,100.0%;KL32_02_wzb,100.0%;KL32_03_wza,100.0%;KL32_04_gna,100.0%;KL32_05_wzx,100.0%;KL32_06_gtr67,100.0%;KL32_07_gtr68,100.0%;KL32_08_wzy,100.0%;KL32_09_gtr69,100.0%;KL32_10_gtr70,100.0%;KL32_11_ugd3,100.0%;KL32_12_atr9,100.0%;KL32_13_orf,100.0%;KL32_14_itrA2,100.0%;KL32_15_galU,100.0%;KL32_16_ugd,100.0%;KL32_17_gpi,100.0%;KL32_18_gne1,100.0%;KL32_19_pgm,100.0%		0		0 / 19 (0%)		0
KL33	KL33	Perfect		1	1	0 bp	20 / 20 (100%)	KL33_01_wzc,100.0%;KL33_02_wzb,100.0%;KL33_03_wza,100.0%;KL33_04_gna,100.0%;KL33_05_psaA,100.0%;KL33_06_psaB,100.0%;KL33_07_psaC,100.0%;KL33_08_psaD,100.0%;KL33_09_psaE,100.0%;KL33_10_psaF,100.0%;KL33_11_wzx,100.0%;KL33_12_kpsS2,100.0%;KL33_13_wzy,100.0%;KL33_14_gtr5,100.0%;KL33_15_itrA2,100.0%;KL33_16_galU,100.0%;KL33_17_ugd,100.0%;KL33_18_gpi,100.0%;KL33_19_gne1,100.0%;KL33_20_pgm,100.0%		0		0 / 20 (0%)		0
KL34	KL34	Perfect		1	1	0 bp	20 / 20 (100%)	KL34_01_wzc,100.0%;KL34_02_wzb,100.0%;KL34_03_wza,100.0%;KL34_04_gna,100.0%;KL34_05_wzx,100.0%;KL34_06_ptr2,100.0%;KL34_07_gtr42,100.0%;KL34_08_wzy,100.0%;KL34_09_gtr43,100.0%;KL34_10_ugd2,100.0%;KL34_11_gtr44,100.0%;KL34_12_itrA1,100.0%;KL34_13_qhbA,100.0%;KL34_14_qhbB,100.0%;KL34_15_gdr,100.0%;KL34_16_galU,100.0%;KL34_17_ugd,100.0%;KL34_18_gpi,100.0%;KL34_19_gne1,100.0%;KL34_20_pgm,100.0%		0		0 / 20 (0%)		0
KL35	KL35	Perfect		1	1	0 bp	20 / 20 (100%)	KL35_01_wzc,100.0%;KL35_02_wzb,100.0%;KL35_03_wza,100.0%;KL35_04_gna,100.0%;KL35_05_gne2,100.0%;KL35_06_wzx,100.0%;KL35_07_atr16,100.0%;KL35_08_wzy,100.0%;KL35_09_atr17,100.0%;KL35_10_gtr71,100.0%;KL35_11_gtr40,100.0%;KL35_12_itrA1,100.0%;KL35_13_qhbC,100.0%;KL35_14_qhbB,100.0%;KL35_15_gdr,100.0%;KL35_16_galU,100.0%;KL35_17_ugd,100.0%;KL35_18_gpi,100.0%;KL35_19_gne1,100.0%;KL35_20_pgm,100.0%		0		0 / 20 (0%)		0
KL36	KL36	Perfect		1	1	0 bp	23 / 23 (100%)	KL36_01_wzc,100.0%;KL36_02_wzb,100.0%;KL36_03_wza,100.0%;KL36_04_gna,100.0%;KL36_05_rmlB,100.0%;KL36_06_rmlD,100.0%;KL36_07_rmlA,100.0%;KL36_08_rmlC,100.0%;KL36_09_wzx,100.0%;KL36_10_mnaA,100.0%;KL36_11_gtr72,100.0%;KL36_12_wzy,100.0%;KL36_13_gtr73,100.0%;KL36_14_gtr74,100.0%;KL36_15_atr10,100.0%;KL36_16_tle,100.0%;KL36_17_gtr29,100.0%;KL36_18_itrA3,100.0%;KL36_19_galU,100.0%;KL36_20_ugd,100.0%;K…		0		0 / 23 (0%)		0
KL37	KL37	Perfect		1	1	0 bp	17 / 17 (100%)	KL37_01_wzc,100.0%;KL37_02_wzb,100.0%;KL37_03_wza,100.0%;KL37_04_gna,100.0%;KL37_05_wzx,100.0%;KL37_06_gtr75,100.0%;KL37_07_gtr76,100.0%;KL37_08_wzy,100.0%;KL37_09_gtr77,100.0%;KL37_10_gtr9,100.0%;KL37_11_itrA2,100.0%;KL37_12_galU,100.0%;KL37_13_ugd,100.0%;KL37_14_gpi,100.0%;KL37_15_gne1,100.0%;KL37_16_pgt1,100.0%;KL37_17_pgm,100.0%		0		0 / 17 (0%)		0
KL38	KL38	Perfect		1	1	0 bp	21 / 21 (100%)	KL38_01_wzc,100.0%;KL38_02_wzb,100.0%;KL38_03_wza,100.0%;KL38_04_gna,100.0%;KL38_05_gtr78,100.0%;KL38_06_gtr79,100.0%;KL38_07_wzx,100.0%;KL38_08_ugd4,100.0%;KL38_09_rmlB,100.0%;KL38_10_rmlD,100.0%;KL38_11_rmlA,100.0%;KL38_12_rmlC,100.0%;KL38_13_gtr80,100.0%;KL38_14_wzy,100.0%;KL38_15_gtr81,100.0%;KL38_16_gtr82,100.0%;KL38_17_itrA3,100.0%;KL38_18_galU,100.0%;KL38_19_ugd,100.0%;KL38_20_gpi,100.0%;K…		0		0 / 21 (0%)		0
KL39	KL39	Perfect		1	1	0 bp	17 / 17 (100%)	KL39_01_wzc,100.0%;KL39_02_wzb,100.0%;KL39_03_wza,100.0%;KL39_04_gna,100.0%;KL39_05_gne2,100.0%;KL39_06_wzx,100.0%;KL39_07_gtr41,100.0%;KL39_08_gtr2,100.0%;KL39_09_itrA1,100.0%;KL39_10_qhbA,100.0%;KL39_11_qhbB,100.0%;KL39_12_gdr,100.0%;KL39_13_galU,100.0%;KL39_14_ugd,100.0%;KL39_15_gpi,100.0%;KL39_16_gne1,100.0%;KL39_17_pgm,100.0%		0		0 / 17 (0%)		0
KL40	KL40	Perfect		1	1	0 bp	19 / 19 (100%)	KL40_01_wzc,100.0%;KL40_02_wzb,100.0%;KL40_03_wza,100.0%;KL40_04_gna,100.0%;KL40_05_mnaA,100.0%;KL40_06_mnaB,100.0%;KL40_07_wzx,100.0%;KL40_08_gtr85,100.0%;KL40_09_wzy,100.0%;KL40_10_gtr86,100.0%;KL40_11_fnr2,100.0%;KL40_12_itrB1,100.0%;KL40_13_atr3,100.0%;KL40_14_gdr,100.0%;KL40_15_galU,100.0%;KL40_16_ugd,100.0%;KL40_17_gpi,100.0%;KL40_18_gne1,100.0%;KL40_19_pgm,100.0%		0		0 / 19 (0%)		0
KL41	KL41	Perfect		1	1	0 bp	20 / 20 (100%)	KL41_01_wzc,100.0%;KL41_02_wzb,100.0%;KL41_03_wza,100.0%;KL41_04_gna,100.0%;KL41_05_neuA,100.0%;KL41_06_neuB,100.0%;KL41_07_ptr3,100.0%;KL41_08_atr11,100.0%;KL41_09_wzx,100.0%;KL41_10_gtr87,100.0%;KL41_11_wzy,100.0%;KL41_12_gtr8,100.0%;KL41_13_gtr9,100.0%;KL41_14_itrA2,100.0%;KL41_15_galU,100.0%;KL41_16_ugd,100.0%;KL41_17_gpi,100.0%;KL41_18_gne1,100.0%;KL41_19_atr12,100.0%;KL41_20_pgm,100.0%		0		0 / 20 (0%)		0
KL42	KL42	Perfect		1	1	0 bp	20 / 20 (100%)	KL42_01_wzc,100.0%;KL42_02_wzb,100.0%;KL42_03_wza,100.0%;KL42_04_gna,100.0%;KL42_05_psaA,100.0%;KL42_06_psaB,100.0%;KL42_07_psaC,100.0%;KL42_08_psaG,100.0%;KL42_09_psaH,100.0%;KL42_10_psaF,100.0%;KL42_11_wzx,100.0%;KL42_12_kpsS2,100.0%;KL42_13_wzy,100.0%;KL42_14_gtr5,100.0%;KL42_15_itrA2,100.0%;KL42_16_galU,100.0%;KL42_17_ugd,100.0%;KL42_18_gpi,100.0%;KL42_19_gne1,100.0%;KL42_20_pgm,100.0%		0		0 / 20 (0%)		0
KL43	KL43	Perfect		1	1	0 bp	16 / 16 (100%)	KL43_01_wzc,100.0%;KL43_02_wzb,100.0%;KL43_03_wza,100.0%;KL43_04_gna,100.0%;KL43_05_wzx,100.0%;KL43_06_gtr88,100.0%;KL43_07_wzy,100.0%;KL43_08_gtr49,100.0%;KL43_09_gtr50,100.0%;KL43_10_itrA3,100.0%;KL43_11_galU,100.0%;KL43_12_ugd,100.0%;KL43_13_gpi,100.0%;KL43_14_gne1,100.0%;KL43_15_pgt1,100.0%;KL43_16_pgm,100.0%		0		0 / 16 (0%)		0
KL44	KL44	Perfect		1	1	0 bp	24 / 24 (100%)	KL44_01_wzc,100.0%;KL44_02_wzb,100.0%;KL44_03_wza,100.0%;KL44_04_gna,100.0%;KL44_05_lgaA,100.0%;KL44_06_lgaB,100.0%;KL44_07_lgaC,100.0%;KL44_08_lgaH,100.0%;KL44_09_lgaI,100.0%;KL44_10_lgaF,100.0%;KL44_11_lgaG,100.0%;KL44_12_wzx,100.0%;KL44_13_gtr56,100.0%;KL44_14_wzy,100.0%;KL44_15_gtr57,100.0%;KL44_16_gtr58,100.0%;KL44_17_gtr5,100.0%;KL44_18_itrA2,100.0%;KL44_19_galU,100.0%;KL44_20_ugd,100.0%;KL…		0		0 / 24 (0%)		0
KL45	KL45	Perfect		1	1	0 bp	17 / 17 (100%)	KL45_01_wzc,100.0%;KL45_02_wzb,100.0%;KL45_03_wza,100.0%;KL45_04_gna,100.0%;KL45_05_wzx,100.0%;KL45_06_gtr89,100.0%;KL45_07_atr13,100.0%;KL45_08_wzy,100.0%;KL45_09_gtr93,100.0%;KL45_10_gtr50,100.0%;KL45_11_itrA3,100.0%;KL45_12_galU,100.0%;KL45_13_ugd,100.0%;KL45_14_gpi,100.0%;KL45_15_gne1,100.0%;KL45_16_pgt1,100.0%;KL45_17_pgm,100.0%		0		0 / 17 (0%)		0
KL46	KL46	Perfect		1	1	0 bp	21 / 21 (100%)	KL46_01_wzc,100.0%;KL46_02_wzb,100.0%;KL46_03_wza,100.0%;KL46_04_gna,100.0%;KL46_05_psaA,100.0%;KL46_06_psaB,100.0%;KL46_07_psaC,100.0%;KL46_08_psaD,100.0%;KL46_09_psaE,100.0%;KL46_10_psaF,100.0%;KL46_11_wzx,100.0%;KL46_12_gtr94,100.0%;KL46_13_wzy,100.0%;KL46_14_gtr14,100.0%;KL46_15_gtr15,100.0%;KL46_16_itrA2,100.0%;KL46_17_galU,100.0%;KL46_18_ugd,100.0%;KL46_19_gpi,100.0%;KL46_20_gne1,100.0%;KL4…		0		0 / 21 (0%)		0
KL47	KL47	Perfect		1	1	0 bp	17 / 17 (100%)	KL47_01_wzc,100.0%;KL47_02_wzb,100.0%;KL47_03_wza,100.0%;KL47_04_gna,100.0%;KL47_05_wzx,100.0%;KL47_06_gtr95,100.0%;KL47_07_gtr96,100.0%;KL47_08_wzy,100.0%;KL47_09_gtr49,100.0%;KL47_10_gtr50,100.0%;KL47_11_itrA3,100.0%;KL47_12_galU,100.0%;KL47_13_ugd,100.0%;KL47_14_gpi,100.0%;KL47_15_gne1,100.0%;KL47_16_pgt1,100.0%;KL47_17_pgm,100.0%		0		0 / 17 (0%)		0
KL48	KL48	Perfect		1	1	0 bp	17 / 17 (100%)	KL48_01_wzc,100.0%;KL48_02_wzb,100.0%;KL48_03_wza,100.0%;KL48_04_gna,100.0%;KL48_05_wzx,100.0%;KL48_06_gtr95,100.0%;KL48_07_gtr97,100.0%;KL48_08_wzy,100.0%;KL48_09_gtr98,100.0%;KL48_10_gtr99,100.0%;KL48_11_itrA3,100.0%;KL48_12_galU,100.0%;KL48_13_ugd,100.0%;KL48_14_gpi,100.0%;KL48_15_gne1,100.0%;KL48_16_pgt1,100.0%;KL48_17_pgm,100.0%		0		0 / 17 (0%)		0
KL49	KL49	Perfect		1	1	0 bp	28 / 28 (100%)	KL49_01_wzc,100.0%;KL49_02_wzb,100.0%;KL49_03_wza,100.0%;KL49_04_gna,100.0%;KL49_05_lgaA,100.0%;KL49_06_lgaB,100.0%;KL49_07_lgaC,100.0%;KL49_08_lgaD,100.0%;KL49_09_lgaE,100.0%;KL49_10_lgaF,100.0%;KL49_11_elaA,100.0%;KL49_12_elaB,100.0%;KL49_13_elaC,100.0%;KL49_14_wzy,100.0%;KL49_15_gtr100,100.0%;KL49_16_wzx,100.0%;KL49_17_fnlA,100.0%;KL49_18_fnlB,100.0%;KL49_19_fnlC,100.0%;KL49_20_gtr20,100.0%;KL…		0		0 / 28 (0%)		0
KL50	KL50	Perfect		1	1	0 bp	21 / 21 (100%)	KL50_01_wzc,100.0%;KL50_02_wzb,100.0%;KL50_03_wza,100.0%;KL50_04_gna,100.0%;KL50_05_dgaA,100.0%;KL50_06_dgaB,100.0%;KL50_07_dgaC,100.0%;KL50_08_wzx,100.0%;KL50_09_atr14,100.0%;KL50_10_DmaA,100.0%;KL50_11_gtr101,100.0%;KL50_12_wzy,100.0%;KL50_13_gtr102,100.0%;KL50_14_gtr5,100.0%;KL50_15_itrA2,100.0%;KL50_16_galU,100.0%;KL50_17_ugd,100.0%;KL50_18_gpi,100.0%;KL50_19_gne1,100.0%;KL50_20_atr15,100.0%;…		0		0 / 21 (0%)		0
KL51	KL51	Perfect		1	1	0 bp	18 / 18 (100%)	KL51_01_wzc,100.0%;KL51_02_wzb,100.0%;KL51_03_wza,100.0%;KL51_04_gna,100.0%;KL51_05_wzx,100.0%;KL51_06_gtr103,100.0%;KL51_07_gtr104,100.0%;KL51_08_wzy,100.0%;KL51_09_gtr105,100.0%;KL51_10_gne4,100.0%;KL51_11_gtr106,100.0%;KL51_12_itrA3,100.0%;KL51_13_galU,100.0%;KL51_14_ugd,100.0%;KL51_15_gpi,100.0%;KL51_16_gne1,100.0%;KL51_17_pgt1,100.0%;KL51_18_pgm,100.0%		0		0 / 18 (0%)		0
KL52	KL52	Perfect		1	1	0 bp	17 / 17 (100%)	KL52_01_wzc,100.0%;KL52_02_wzb,100.0%;KL52_03_wza,100.0%;KL52_04_gna,100.0%;KL52_05_mnaA,100.0%;KL52_06_wzx,100.0%;KL52_07_gtr107,100.0%;KL52_08_wzy,100.0%;KL52_09_gtr108,100.0%;KL52_10_gtr5,100.0%;KL52_11_itrA2,100.0%;KL52_12_galU,100.0%;KL52_13_ugd,100.0%;KL52_14_gpi,100.0%;KL52_15_gne1,100.0%;KL52_16_pgt1,100.0%;KL52_17_pgm,100.0%		0		0 / 17 (0%)		0
KL53	KL53	Perfect		1	1	0 bp	17 / 17 (100%)	KL53_01_wzc,100.0%;KL53_02_wzb,100.0%;KL53_03_wza,100.0%;KL53_04_gna,100.0%;KL53_05_gne2,100.0%;KL53_06_atr18,100.0%;KL53_07_wzx,100.0%;KL53_08_wzy,100.0%;KL53_09_gtr2,100.0%;KL53_10_itrA1,100.0%;KL53_11_qhbC,100.0%;KL53_12_qhbB,100.0%;KL53_13_gdr,100.0%;KL53_14_galU,100.0%;KL53_15_ugd,100.0%;KL53_16_gpi,100.0%;KL53_17_pgm,100.0%		0		0 / 17 (0%)		0
KL54	KL54	Perfect		1	1	0 bp	27 / 27 (100%)	KL54_01_wzc,100.0%;KL54_02_wzb,100.0%;KL54_03_wza,100.0%;KL54_04_gna,100.0%;KL54_05_lgaA,100.0%;KL54_06_lgaB,100.0%;KL54_07_lgaC,100.0%;KL54_08_lgaD,100.0%;KL54_09_lgaE,100.0%;KL54_10_lgaF,100.0%;KL54_11_lgaG,100.0%;KL54_12_wzx,100.0%;KL54_13_gtr109,100.0%;KL54_14_wzy,100.0%;KL54_15_gtr19,100.0%;KL54_16_fnlA,100.0%;KL54_17_fnlB,100.0%;KL54_18_fnlC,100.0%;KL54_19_gtr20,100.0%;KL54_20_qnr,100.0%;KL…		0		0 / 27 (0%)		0
KL55	KL55	Perfect		1	1	0 bp	22 / 22 (100%)	KL55_01_wzc,100.0%;KL55_02_wzb,100.0%;KL55_03_wza,100.0%;KL55_04_gna,100.0%;KL55_05_gtr110,100.0%;KL55_06_gtr79,100.0%;KL55_07_wzx,100.0%;KL55_08_ugd4,100.0%;KL55_09_rmlB,100.0%;KL55_10_rmlD,100.0%;KL55_11_rmlA,100.0%;KL55_12_rmlC,100.0%;KL55_13_gtr111,100.0%;KL55_14_wzy,100.0%;KL55_15_gtr112,100.0%;KL55_16_gtr82,100.0%;KL55_17_itrA3,100.0%;KL55_18_galU,100.0%;KL55_19_ugd,100.0%;KL55_20_gpi,100.0…		0		0 / 22 (0%)		0
KL57	KL57	Perfect		1	1	0 bp	21 / 21 (100%)	KL57_01_wzc,100.0%;KL57_02_wzb,100.0%;KL57_03_wza,100.0%;KL57_04_gna,100.0%;KL57_05_rmlB,100.0%;KL57_06_rmlA,100.0%;KL57_07_vioA,100.0%;KL57_08_vioB,100.0%;KL57_09_wzx,100.0%;KL57_10_gtr115,100.0%;KL57_11_gtr116,100.0%;KL57_12_wzy,100.0%;KL57_13_gtr117,100.0%;KL57_14_gtr50,100.0%;KL57_15_itrA2,100.0%;KL57_16_galU,100.0%;KL57_17_ugd,100.0%;KL57_18_gpi,100.0%;KL57_19_gne1,100.0%;KL57_20_pgt1,100.0%…		0		0 / 21 (0%)		0
KL58	KL58	Perfect		1	1	0 bp	23 / 23 (100%)	KL58_01_wzc,100.0%;KL58_02_wzb,100.0%;KL58_03_wza,100.0%;KL58_04_gna,100.0%;KL58_05_psaA,100.0%;KL58_06_psaB,100.0%;KL58_07_psaC,100.0%;KL58_08_psaD,100.0%;KL58_09_psaE,100.0%;KL58_10_psaF,100.0%;KL58_11_wzx,100.0%;KL58_12_gtr118,100.0%;KL58_13_wzy,100.0%;KL58_14_gtr8,100.0%;KL58_15_gtr9,100.0%;KL58_16_itrA2,100.0%;KL58_17_galU,100.0%;KL58_18_ugd,100.0%;KL58_19_gpi,100.0%;KL58_20_gne1,100.0%;KL58…		0		0 / 23 (0%)		0
KL60	KL60	Perfect		1	1	0 bp	21 / 21 (100%)	KL60_01_wzc,100.0%;KL60_02_wzb,100.0%;KL60_03_wza,100.0%;KL60_04_gna,100.0%;KL60_05_rmlB,100.0%;KL60_06_rmlA,100.0%;KL60_07_fdtE,100.0%;KL60_08_fdtB,100.0%;KL60_09_wzx,100.0%;KL60_10_gtr121,100.0%;KL60_11_gtr122,100.0%;KL60_12_wzy,100.0%;KL60_13_gtr49,100.0%;KL60_14_gtr50,100.0%;KL60_15_itrA2,100.0%;KL60_16_galU,100.0%;KL60_17_ugd,100.0%;KL60_18_gpi,100.0%;KL60_19_gne1,100.0%;KL60_20_pgt1,100.0%;…		0		0 / 21 (0%)		0
KL63	KL63	Perfect		1	1	0 bp	27 / 27 (100%)	KL63_01_wzc,100.0%;KL63_02_wzb,100.0%;KL63_03_wza,100.0%;KL63_04_gna,100.0%;KL63_05_lgaA,100.0%;KL63_06_lgaB,100.0%;KL63_07_lgaC,100.0%;KL63_08_lgaH,100.0%;KL63_09_lgaI,100.0%;KL63_10_lgaF,100.0%;KL63_11_lgaG,100.0%;KL63_12_gtr59,100.0%;KL63_13_wzx,100.0%;KL63_14_wzy,100.0%;KL63_15_gtr128,100.0%;KL63_16_fnlA,100.0%;KL63_17_fnlB,100.0%;KL63_18_fnlC,100.0%;KL63_19_gtr20,100.0%;KL63_20_qnr1,100.0%;K…		0		0 / 27 (0%)		0
KL73	KL73	Perfect		1	1	0 bp	31 / 31 (100%)	KL73_01_wzc,100.0%;KL73_02_wzb,100.0%;KL73_03_wza,100.0%;KL73_04_gna,100.0%;KL73_05_lgaA,100.0%;KL73_06_lgaB,100.0%;KL73_07_lgaC,100.0%;KL73_08_lgaD,100.0%;KL73_09_lgaE,100.0%;KL73_10_lgaF,100.0%;KL73_11_aciA,100.0%;KL73_12_aciE,100.0%;KL73_13_aciC,100.0%;KL73_14_aciD,100.0%;KL73_15_gtr59,100.0%;KL73_16_wzx,100.0%;KL73_17_wzy,100.0%;KL73_18_gtr30,100.0%;KL73_19_fnlA,100.0%;KL73_20_fnlB,100.0%;KL7…		0		0 / 31 (0%)		0
KL74	KL74	Perfect		1	1	0 bp	22 / 22 (100%)	KL74_01_wzc,100.0%;KL74_02_wzb,100.0%;KL74_03_wza,100.0%;KL74_04_gna,100.0%;KL74_05_gtr110,100.0%;KL74_06_gtr79,100.0%;KL74_07_wzx,100.0%;KL74_08_ugd4,100.0%;KL74_09_rmlB,100.0%;KL74_10_rmlD,100.0%;KL74_11_rmlA,100.0%;KL74_12_rmlC,100.0%;KL74_13_gtr145,100.0%;KL74_14_wzy,100.0%;KL74_15_gtr112,100.0%;KL74_16_gtr82,100.0%;KL74_17_itrA3,100.0%;KL74_18_galU,100.0%;KL74_19_ugd,100.0%;KL74_20_gpi,100.0…		0		0 / 22 (0%)		0
KL77	KL77	Perfect		1	1	0 bp	22 / 22 (100%)	KL77_01_wzc,100.0%;KL77_02_wzb,100.0%;KL77_03_wza,100.0%;KL77_04_gna,100.0%;KL77_05_psaA,100.0%;KL77_06_psaB,100.0%;KL77_07_psaC,100.0%;KL77_08_psaD,100.0%;KL77_09_psaE,100.0%;KL77_10_psaF,100.0%;KL77_11_wzx,100.0%;KL77_12_kpsS2,100.0%;KL77_13_wzy,100.0%;KL77_14_gtr5,100.0%;KL77_15_itrA2,100.0%;KL77_16_galU,100.0%;KL77_17_ugd,100.0%;KL77_18_gpi,100.0%;KL77_19_gne1,100.0%;KL77_20_atr20,100.0%;KL77…		0		0 / 22 (0%)		0
KL80	KL80	Perfect		1	1	0 bp	23 / 23 (100%)	KL80_01_wzc,100.0%;KL80_02_wzb,100.0%;KL80_03_wza,100.0%;KL80_04_gna,100.0%;KL80_05_rmlB,100.0%;KL80_06_rmlA,100.0%;KL80_07_qdtA,100.0%;KL80_08_qdtC,100.0%;KL80_09_qdtE,100.0%;KL80_10_qdtB,100.0%;KL80_11_wzx,100.0%;KL80_12_gtr149,100.0%;KL80_13_gtr150,100.0%;KL80_14_wzy,100.0%;KL80_15_gtr151,100.0%;KL80_16_gtr99,100.0%;KL80_17_itrA3,100.0%;KL80_18_galU,100.0%;KL80_19_ugd,100.0%;KL80_20_gpi,100.0%…		0		0 / 23 (0%)		0
KL81	KL81	Perfect		1	1	0 bp	23 / 23 (100%)	KL81_01_wzc,100.0%;KL81_02_wzb,100.0%;KL81_03_wza,100.0%;KL81_04_gna,100.0%;KL81_05_psaA,100.0%;KL81_06_psaB,100.0%;KL81_07_psaC,100.0%;KL81_08_psaD,100.0%;KL81_09_psaE,100.0%;KL81_10_psaF,100.0%;KL81_11_wzx,100.0%;KL81_12_kpsS1,100.0%;KL81_13_wzy,100.0%;KL81_14_gtr3,100.0%;KL81_15_gtr4,100.0%;KL81_16_gtr5,100.0%;KL81_17_itrA2,100.0%;KL81_18_galU,100.0%;KL81_19_ugd,100.0%;KL81_20_gpi,100.0%;KL81_…		0		0 / 23 (0%)		0
KL82	KL82	Perfect		1	1	0 bp	18 / 18 (100%)	KL82_01_wzc,100.0%;KL82_02_wzb,100.0%;KL82_03_wza,100.0%;KL82_04_gna,100.0%;KL82_05_wzx,100.0%;KL82_06_ptr5,100.0%;KL82_07_gtr152,100.0%;KL82_08_gtr153,100.0%;KL82_09_wzy,100.0%;KL82_10_gtr5,100.0%;KL82_11_itrA2,100.0%;KL82_12_galU,100.0%;KL82_13_ugd,100.0%;KL82_14_gpi,100.0%;KL82_15_gne1,100.0%;KL82_16_orf,100.0%;KL82_17_atr5,100.0%;KL82_18_pgm,100.0%		0		0 / 18 (0%)		0
KL83	KL83	Perfect		1	1	0 bp	22 / 22 (100%)	KL83_01_wzc,100.0%;KL83_02_wzb,100.0%;KL83_03_wza,100.0%;KL83_04_gna,100.0%;KL83_05_rmlB,100.0%;KL83_06_rmlD,100.0%;KL83_07_rmlA,100.0%;KL83_08_rmlC,100.0%;KL83_09_wzx,100.0%;KL83_10_gtr154,100.0%;KL83_11_wzy,100.0%;KL83_12_gtr27,100.0%;KL83_13_gtr60,100.0%;KL83_14_atr8,100.0%;KL83_15_tle,100.0%;KL83_16_gtr29,100.0%;KL83_17_itrA3,100.0%;KL83_18_galU,100.0%;KL83_19_ugd,100.0%;KL83_20_gpi,100.0%;KL…		0		0 / 22 (0%)		0
KL84	KL84	Perfect		1	1	0 bp	20 / 20 (100%)	KL84_01_wzc,100.0%;KL84_02_wzb,100.0%;KL84_03_wza,100.0%;KL84_04_gna,100.0%;KL84_05_rmlB,100.0%;KL84_06_rmlD,100.0%;KL84_07_rmlA,100.0%;KL84_08_rmlC,100.0%;KL84_09_wzx,100.0%;KL84_10_mnaA,100.0%;KL84_11_gtr155,100.0%;KL84_12_wzy,100.0%;KL84_13_gtr156,100.0%;KL84_14_gtr157,100.0%;KL84_15_itrA3,100.0%;KL84_16_galU,100.0%;KL84_17_ugd,100.0%;KL84_18_gpi,100.0%;KL84_19_pgt1,100.0%;KL84_20_pgm,100.0%		0		0 / 20 (0%)		0
KL85	KL85	Perfect		1	1	0 bp	21 / 21 (100%)	KL85_01_wzc,100.0%;KL85_02_wzb,100.0%;KL85_03_wza,100.0%;KL85_04_gna,100.0%;KL85_05_gtr78,100.0%;KL85_06_wzx,100.0%;KL85_07_ugd4,100.0%;KL85_08_rmlB,100.0%;KL85_09_rmlD,100.0%;KL85_10_rmlA,100.0%;KL85_11_rmlC,100.0%;KL85_12_gtr145,100.0%;KL85_13_wzy,100.0%;KL85_14_gtr112,100.0%;KL85_15_gtr82,100.0%;KL85_16_itrA3,100.0%;KL85_17_galU,100.0%;KL85_18_ugd,100.0%;KL85_19_gpi,100.0%;KL85_20_pgt1,100.0%;…		0		0 / 21 (0%)		0
KL87	KL87	Perfect		1	1	0 bp	25 / 25 (100%)	KL87_01_wzc,100.0%;KL87_02_wzb,100.0%;KL87_03_wza,100.0%;KL87_04_gna,100.0%;KL87_05_gtr129,100.0%;KL87_06_gtr130,100.0%;KL87_07_wzx,100.0%;KL87_08_ugd4,100.0%;KL87_09_rmlB,100.0%;KL87_10_rmlD,100.0%;KL87_11_rmlA,100.0%;KL87_12_rmlC,100.0%;KL87_13_gtr158,100.0%;KL87_14_wzy,100.0%;KL87_15_gtr159,100.0%;KL87_16_gtr74,100.0%;KL87_17_atr10,100.0%;KL87_18_tle,100.0%;KL87_19_gtr29,100.0%;KL87_20_itrA3,1…		0		0 / 25 (0%)		0
KL88	KL88	Perfect		1	1	0 bp	17 / 17 (100%)	KL88_01_wzc,100.0%;KL88_02_wzb,100.0%;KL88_03_wza,100.0%;KL88_04_gna,100.0%;KL88_05_wzx,100.0%;KL88_06_gtr160,100.0%;KL88_07_gtr161,100.0%;KL88_08_wzy,100.0%;KL88_09_gtr49,100.0%;KL88_10_gtr50,100.0%;KL88_11_itrA3,100.0%;KL88_12_galU,100.0%;KL88_13_ugd,100.0%;KL88_14_gpi,100.0%;KL88_15_gne1,100.0%;KL88_16_pgt1,100.0%;KL88_17_pgm,100.0%		0		0 / 17 (0%)		0
KL89	KL89	Perfect		1	1	0 bp	21 / 21 (100%)	KL89_01_wzc,100.0%;KL89_02_wzb,100.0%;KL89_03_wza,100.0%;KL89_04_gna,100.0%;KL89_05_rmlB,100.0%;KL89_06_rmlA,100.0%;KL89_07_fdtE,100.0%;KL89_08_fdtB,100.0%;KL89_09_wzx,100.0%;KL89_10_gtr121,100.0%;KL89_11_gtr122,100.0%;KL89_12_wzy,100.0%;KL89_13_gtr162,100.0%;KL89_14_gtr50,100.0%;KL89_15_itrA3,100.0%;KL89_16_galU,100.0%;KL89_17_ugd,100.0%;KL89_18_gpi,100.0%;KL89_19_gne1,100.0%;KL89_20_pgt1,100.0%…		0		0 / 21 (0%)		0
KL90	KL90	Perfect		1	1	0 bp	21 / 21 (100%)	KL90_01_wzc,100.0%;KL90_02_wzb,100.0%;KL90_03_wza,100.0%;KL90_04_gna,100.0%;KL90_05_psaA,100.0%;KL90_06_psaB,100.0%;KL90_07_psaC,100.0%;KL90_08_psaD,100.0%;KL90_09_psaE,100.0%;KL90_10_psaF,100.0%;KL90_11_wzx,100.0%;KL90_12_gtr163,100.0%;KL90_13_wzy,100.0%;KL90_14_gtr14,100.0%;KL90_15_gtr15,100.0%;KL90_16_itrA3,100.0%;KL90_17_galU,100.0%;KL90_18_ugd,100.0%;KL90_19_gpi,100.0%;KL90_20_gne1,100.0%;KL…		0		0 / 21 (0%)		0
KL91	KL91	Perfect		1	1	0 bp	18 / 18 (100%)	KL91_01_wzc,100.0%;KL91_02_wzb,100.0%;KL91_03_wza,100.0%;KL91_04_gna,100.0%;KL91_05_mnaA,100.0%;KL91_06_mnaB,100.0%;KL91_07_wzx,100.0%;KL91_08_gtr85,100.0%;KL91_09_wzy,100.0%;KL91_10_gtr86,100.0%;KL91_11_fnr2,100.0%;KL91_12_itrB1,100.0%;KL91_13_atr3,100.0%;KL91_14_gdr,100.0%;KL91_15_galU,100.0%;KL91_16_ugd,100.0%;KL91_17_gpi,100.0%;KL91_18_pgm,100.0%		0		0 / 18 (0%)		0
KL93	KL93	Perfect		1	1	0 bp	22 / 22 (100%)	KL93_01_wzc,100.0%;KL93_02_wzb,100.0%;KL93_03_wza,100.0%;KL93_04_gna,100.0%;KL93_05_psaA,100.0%;KL93_06_psaB,100.0%;KL93_07_psaC,100.0%;KL93_08_psaG,100.0%;KL93_09_psaH,100.0%;KL93_10_psaF,100.0%;KL93_11_wzx,100.0%;KL93_12_gtr167,100.0%;KL93_13_wzy,100.0%;KL93_14_gtr25,100.0%;KL93_15_gtr5,100.0%;KL93_16_itrA2,100.0%;KL93_17_galU,100.0%;KL93_18_ugd,100.0%;KL93_19_gpi,100.0%;KL93_20_gne1,100.0%;KL9…		0		0 / 22 (0%)		0
KL102	KL102	Perfect		1	1	0 bp	17 / 17 (100%)	KL102_01_wzc,100.0%;KL102_02_wzb,100.0%;KL102_03_wza,100.0%;KL102_04_gna,100.0%;KL102_05_wzx,100.0%;KL102_06_gtr95,100.0%;KL102_07_gtr96,100.0%;KL102_08_wzy,100.0%;KL102_09_gtr98,100.0%;KL102_10_gtr99,100.0%;KL102_11_itrA3,100.0%;KL102_12_galU,100.0%;KL102_13_ugd,100.0%;KL102_14_gpi,100.0%;KL102_15_gne1,100.0%;KL102_16_pgt1,100.0%;KL102_17_pgm,100.0%		0		0 / 17 (0%)		0
KL105	KL105	Perfect		1	1	0 bp	22 / 22 (100%)	KL105_01_wzc,100.0%;KL105_02_wzb,100.0%;KL105_03_wza,100.0%;KL105_04_gna,100.0%;KL105_05_rmlB,100.0%;KL105_06_rmlD,100.0%;KL105_07_rmlA,100.0%;KL105_08_rmlC,100.0%;KL105_09_wzx,100.0%;KL105_10_gtr154,100.0%;KL105_11_wzy,100.0%;KL105_12_gtr27,100.0%;KL105_13_gtr28,100.0%;KL105_14_atr6,100.0%;KL105_15_tle,100.0%;KL105_16_gtr29,100.0%;KL105_17_itrA3,100.0%;KL105_18_galU,100.0%;KL105_19_ugd,100.0%;KL…		0		0 / 22 (0%)		0
KL106	KL106	Perfect		1	1	0 bp	21 / 21 (100%)	KL106_01_wzc,100.0%;KL106_02_wzb,100.0%;KL106_03_wza,100.0%;KL106_04_gna,100.0%;KL106_05_rmlB,100.0%;KL106_06_rmlD,100.0%;KL106_07_rmlA,100.0%;KL106_08_rmlC,100.0%;KL106_09_wzx,100.0%;KL106_10_wzy,100.0%;KL106_11_gtr27,100.0%;KL106_12_gtr60,100.0%;KL106_13_atr8,100.0%;KL106_14_tle,100.0%;KL106_15_gtr29,100.0%;KL106_16_itrA3,100.0%;KL106_17_galU,100.0%;KL106_18_ugd,100.0%;KL106_19_gpi,100.0%;KL106…		0		0 / 21 (0%)		0
KL107	KL107	Perfect		1	1	0 bp	19 / 19 (100%)	KL107_01_wzc,100.0%;KL107_02_wzb,100.0%;KL107_03_wza,100.0%;KL107_04_gna,100.0%;KL107_05_gne2,100.0%;KL107_06_wzx,100.0%;KL107_07_gtr1,100.0%;KL107_08_wzy,100.0%;KL107_09_atr1,100.0%;KL107_10_gtr2,100.0%;KL107_11_itrA1,100.0%;KL107_12_qhbA,100.0%;KL107_13_qhbB,100.0%;KL107_14_gdr,100.0%;KL107_15_galU,100.0%;KL107_16_ugd,100.0%;KL107_17_gpi,100.0%;KL107_18_gne1,100.0%;KL107_19_pgm,100.0%		0		0 / 19 (0%)		0
KL108	KL108	Perfect		1	1	0 bp	27 / 27 (100%)	KL108_01_wzc,100.0%;KL108_02_wzb,100.0%;KL108_03_wza,100.0%;KL108_04_gna,100.0%;KL108_05_lgaA,100.0%;KL108_06_lgaB,100.0%;KL108_07_lgaC,100.0%;KL108_08_lgaH,100.0%;KL108_09_lgaI,100.0%;KL108_10_lgaF,100.0%;KL108_11_lgaG,100.0%;KL108_12_gtr59,100.0%;KL108_13_wzx,100.0%;KL108_14_wzy,100.0%;KL108_15_gtr128,100.0%;KL108_16_fnlA,100.0%;KL108_17_fnlB,100.0%;KL108_18_fnlC,100.0%;KL108_19_gtr20,100.0%;KL…		0		0 / 27 (0%)		0
KL109	KL109	Perfect		1	1	0 bp	20 / 20 (100%)	KL109_01_wzc,100.0%;KL109_02_wzb,100.0%;KL109_03_wza,100.0%;KL109_04_gna,100.0%;KL109_05_gne2,100.0%;KL109_06_wzx,100.0%;KL109_07_wzy,100.0%;KL109_08_gtr21,100.0%;KL109_09_gtr22,100.0%;KL109_10_fnlA,100.0%;KL109_11_fnlB,100.0%;KL109_12_fnlC,100.0%;KL109_13_gtr20,100.0%;KL109_14_qnr,100.0%;KL109_15_itrB2,100.0%;KL109_16_itrA3,100.0%;KL109_17_galU,100.0%;KL109_18_ugd,100.0%;KL109_19_gpi,100.0%;KL10…		0		0 / 20 (0%)		0
KL110	KL110	Perfect		1	1	0 bp	30 / 30 (100%)	KL110_01_wzc,100.0%;KL110_02_wzb,100.0%;KL110_03_wza,100.0%;KL110_04_gna,100.0%;KL110_05_lgaA,100.0%;KL110_06_lgaB,100.0%;KL110_07_lgaC,100.0%;KL110_08_lgaD,100.0%;KL110_09_lgaE,100.0%;KL110_10_lgaF,100.0%;KL110_11_elaA,100.0%;KL110_12_elaB,100.0%;KL110_13_elaC,100.0%;KL110_14_gtr59,100.0%;KL110_15_wzx,100.0%;KL110_16_wzy,100.0%;KL110_17_gtr30,100.0%;KL110_18_fnlA,100.0%;KL110_19_fnlB,100.0%;KL11…		0		0 / 30 (0%)		0
KL111	KL111	Perfect		1	1	0 bp	20 / 20 (100%)	KL111_01_wzc,100.0%;KL111_02_wzb,100.0%;KL111_03_wza,100.0%;KL111_04_gna,100.0%;KL111_05_rmlB,100.0%;KL111_06_rmlD,100.0%;KL111_07_rmlA,100.0%;KL111_08_rmlC,100.0%;KL111_09_wzx,100.0%;KL111_10_mnaA,100.0%;KL111_11_gtr180,100.0%;KL111_12_wzy,100.0%;KL111_13_gtr181,100.0%;KL111_14_gtr182,100.0%;KL111_15_itrA3,100.0%;KL111_16_galU,100.0%;KL111_17_ugd,100.0%;KL111_18_gpi,100.0%;KL111_19_pgt1,100.0%;K…		0		0 / 20 (0%)		0
KL112	KL112	Perfect		1	1	0 bp	22 / 22 (100%)	KL112_01_wzc,100.0%;KL112_02_wzb,100.0%;KL112_03_wza,100.0%;KL112_04_gna,100.0%;KL112_05_rmlB,100.0%;KL112_06_rmlD,100.0%;KL112_07_rmlA,100.0%;KL112_08_rmlC,100.0%;KL112_09_gtr183,100.0%;KL112_10_wzx,100.0%;KL112_11_wzy,100.0%;KL112_12_gtr27,100.0%;KL112_13_gtr60,100.0%;KL112_14_atr8,100.0%;KL112_15_tle,100.0%;KL112_16_gtr29,100.0%;KL112_17_itrA3,100.0%;KL112_18_galU,100.0%;KL112_19_ugd,100.0%;KL…		0		0 / 22 (0%)		0
KL113	KL113	Perfect		1	1	0 bp	25 / 25 (100%)	KL113_01_wzc,100.0%;KL113_02_wzb,100.0%;KL113_03_wza,100.0%;KL113_04_gna,100.0%;KL113_05_mnaA,100.0%;KL113_06_mnaB,100.0%;KL113_07_wzx,100.0%;KL113_08_atr26,100.0%;KL113_09_ptr7,100.0%;KL113_10_gtr184,100.0%;KL113_11_wzy,100.0%;KL113_12_gtr185,100.0%;KL113_13_fnlA,100.0%;KL113_14_fnlB,100.0%;KL113_15_fnlC,100.0%;KL113_16_gtr186,100.0%;KL113_17_itrA1,100.0%;KL113_18_qhbC,100.0%;KL113_19_qhbB,100.0…		0		0 / 25 (0%)		0
KL114	KL114	Perfect		1	1	0 bp	25 / 25 (100%)	KL114_01_wzc,100.0%;KL114_02_wzb,100.0%;KL114_03_wza,100.0%;KL114_04_gna,100.0%;KL114_05_gtr129,100.0%;KL114_06_gtr130,100.0%;KL114_07_wzx,100.0%;KL114_08_ugd4,100.0%;KL114_09_rmlB,100.0%;KL114_10_rmlD,100.0%;KL114_11_rmlA,100.0%;KL114_12_rmlC,100.0%;KL114_13_glf,100.0%;KL114_14_gtr187,100.0%;KL114_15_gtr188,100.0%;KL114_16_gtr189,100.0%;KL114_17_wzy,100.0%;KL114_18_gtr82,100.0%;KL114_19_itrA3,10…		0		0 / 25 (0%)		0
KL116	KL116	Perfect		1	1	0 bp	17 / 17 (100%)	KL116_01_wzc,100.0%;KL116_02_wzb,100.0%;KL116_03_wza,100.0%;KL116_04_gna,100.0%;KL116_05_wzx,100.0%;KL116_06_gtr75,100.0%;KL116_07_gtr76,100.0%;KL116_08_wzy,100.0%;KL116_09_gtr25,100.0%;KL116_10_gtr5,100.0%;KL116_11_itrA2,100.0%;KL116_12_galU,100.0%;KL116_13_ugd,100.0%;KL116_14_gpi,100.0%;KL116_15_gne1,100.0%;KL116_16_pgt1,100.0%;KL116_17_pgm,100.0%		0		0 / 17 (0%)		0
KL118	KL118	Perfect		1	1	0 bp	23 / 23 (100%)	KL118_01_wzc,100.0%;KL118_02_wzb,100.0%;KL118_03_wza,100.0%;KL118_04_gna,100.0%;KL118_05_wzx,100.0%;KL118_06_ptr2,100.0%;KL118_07_gtr42,100.0%;KL118_08_wzy,100.0%;KL118_09_gtr193,100.0%;KL118_10_ugd2,100.0%;KL118_11_gtr44,100.0%;KL118_12_itrA1,100.0%;KL118_13_qhbA,100.0%;KL118_14_qhbB,100.0%;KL118_15_gdr,100.0%;KL118_16_galU,100.0%;KL118_17_ugd,100.0%;KL118_18_gpi,100.0%;KL118_19_gne1,100.0%;KL11…		0		0 / 23 (0%)		0
KL119	KL119	Perfect		1	1	0 bp	21 / 21 (100%)	KL119_01_wzc,100.0%;KL119_02_wzb,100.0%;KL119_03_wza,100.0%;KL119_04_gna,100.0%;KL119_05_rmlB,100.0%;KL119_06_rmlA,100.0%;KL119_07_vioA,100.0%;KL119_08_vioB,100.0%;KL119_09_wzx,100.0%;KL119_10_gtr115,100.0%;KL119_11_gtr194,100.0%;KL119_12_wzy,100.0%;KL119_13_gtr195,100.0%;KL119_14_gtr196,100.0%;KL119_15_itrA2,100.0%;KL119_16_galU,100.0%;KL119_17_ugd,100.0%;KL119_18_gpi,100.0%;KL119_19_gne1,100.0%…		0		0 / 21 (0%)		0
KL120	KL120	Perfect		1	1	0 bp	21 / 21 (100%)	KL120_01_wzc,100.0%;KL120_02_wzb,100.0%;KL120_03_wza,100.0%;KL120_04_gna,100.0%;KL120_05_psaA,100.0%;KL120_06_psaB,100.0%;KL120_07_psaC,100.0%;KL120_08_psaG,100.0%;KL120_09_psaH,100.0%;KL120_10_psaF,100.0%;KL120_11_wzx,100.0%;KL120_12_gtr94,100.0%;KL120_13_wzy,100.0%;KL120_14_gtr14,100.0%;KL120_15_gtr15,100.0%;KL120_16_itrA2,100.0%;KL120_17_galU,100.0%;KL120_18_ugd,100.0%;KL120_19_gpi,100.0%;KL12…		0		0 / 21 (0%)		0
KL124	KL124	Perfect		1	1	0 bp	18 / 18 (100%)	KL124_01_wzc,100.0%;KL124_02_wzb,100.0%;KL124_03_wza,100.0%;KL124_04_gna,100.0%;KL124_05_wzx,100.0%;KL124_06_ptr5,100.0%;KL124_07_gtr152,100.0%;KL124_08_gtr153,100.0%;KL124_09_wzy,100.0%;KL124_10_gtr5,100.0%;KL124_11_itrA2,100.0%;KL124_12_galU,100.0%;KL124_13_ugd,100.0%;KL124_14_gpi,100.0%;KL124_15_gne1,100.0%;KL124_16,100.0%;KL124_17_atr20,100.0%;KL124_18_pgm,100.0%		0		0 / 18 (0%)		0
KL125	KL125	Perfect		1	1	0 bp	23 / 23 (100%)	KL125_01_wzc,100.0%;KL125_02_wzb,100.0%;KL125_03_wza,100.0%;KL125_04_gna,100.0%;KL125_05_mnaA,100.0%;KL125_06_mnaB,100.0%;KL125_07_wzx,100.0%;KL125_08_gtr198,100.0%;KL125_09_gtr199,100.0%;KL125_10_wzy,100.0%;KL125_11_fnlA,100.0%;KL125_12_fnlB,100.0%;KL125_13_fnlC,100.0%;KL125_14_gtr31,100.0%;KL125_15_fnr,100.0%;KL125_16_itrB3,100.0%;KL125_17_Atr7,100.0%;KL125_18_gdr,100.0%;KL125_19_galU,100.0%;KL…		0		0 / 23 (0%)		0
KL128	KL128	Perfect		1	1	0 bp	17 / 17 (100%)	KL128_01_wzc,100.0%;KL128_02_wzb,100.0%;KL128_03_wza,100.0%;KL128_04_gna,100.0%;KL128_05_wzx,100.0%;KL128_06_gtr75,100.0%;KL128_07_gtr200,100.0%;KL128_08_wzy,100.0%;KL128_09_gtr25,100.0%;KL128_10_gtr5,100.0%;KL128_11_itrA2,100.0%;KL128_12_galU,100.0%;KL128_13_ugd,100.0%;KL128_14_gpi,100.0%;KL128_15_gne1,100.0%;KL128_16_pgt1,100.0%;KL128_17_pgm,100.0%		0		0 / 17 (0%)		0

### Sheet: OCL_representative_testing
Assembly	Best match locus	Match confidence	Problems	Coverage	Identity	Length discrepancy	Expected genes in locus	Expected genes in locus, details	Missing expected genes	Other genes in locus	Other genes in locus, details	Expected genes outside locus	Expected genes outside locus, details	Other genes outside locus	Other genes outside locus, details
OCL1	OCL1	Perfect		1	1	0 bp	9 / 9 (100%)	OCL1_01_gtrOC1,100.0%;OCL1_02_gtrOC2,100.0%;OCL1_03_pda1,100.0%;OCL1_04_gtrOC3,100.0%;OCL1_05_gtrOC4,100.0%;OCL1_06_orf1(ghy),100.0%;OCL1_07_gtrOC5,100.0%;OCL1_08_gtrOC6,100.0%;OCL1_09_gtrOC7,100.0%		0		0 / 9 (0%)		0
OCL2	OCL2	Perfect		1	1	0 bp	9 / 9 (100%)	OCL2_01_gtrOC1,100.0%;OCL2_02_gtrOC2,100.0%;OCL2_03_pda1,100.0%;OCL2_04_gtrOC3,100.0%;OCL2_05_gtrOC4,100.0%;OCL2_06_orf1(ghy),100.0%;OCL2_07_gtrOC8,100.0%;OCL2_08_wecB,100.0%;OCL2_09_gtrOC9,100.0%		0		0 / 9 (0%)		0
OCL3	OCL3	Perfect		1	1	0 bp	9 / 9 (100%)	OCL3_01_gtrOC1,100.0%;OCL3_02_gtrOC2,100.0%;OCL3_03_pda1,100.0%;OCL3_04_gtrOC3,100.0%;OCL3_05_gtrOC4,100.0%;OCL3_06_orf1(ghy),100.0%;OCL3_07_gtrOC8,100.0%;OCL3_08_gtrOC10,100.0%;OCL3_09_gtrOC11,100.0%		0		0 / 9 (0%)		0
OCL4	OCL4	Perfect		1	1	0 bp	9 / 9 (100%)	OCL4_01_gtrOC1,100.0%;OCL4_02_gtrOC2,100.0%;OCL4_03_pda1,100.0%;OCL4_04_gtrOC3,100.0%;OCL4_05_gtrOC12,100.0%;OCL4_06_orf1(ghy),100.0%;OCL4_07_gtrOC5,100.0%;OCL4_08_gtrOC6,100.0%;OCL4_09_gtrOC7,100.0%		0		0 / 9 (0%)		0
OCL5	OCL5	Perfect		1	1	0 bp	9 / 9 (100%)	OCL5_01_gtrOC1,100.0%;OCL5_02_pda2a,100.0%;OCL5_03_gtrOC13,100.0%;OCL5_04_gtrOC14,100.0%;OCL5_05_gtrOC15,100.0%;OCL5_06_atrOC1,100.0%;OCL5_07_htrL,100.0%;OCL5_08_gtrOC16,100.0%;OCL5_09_gtrOC17,100.0%		0		0 / 9 (0%)		0
OCL6	OCL6	Perfect		1	1	0 bp	10 / 10 (100%)	OCL6_01_gtrOC1,100.0%;OCL6_02_pda2,100.0%;OCL6_03_gtrOC18,100.0%;OCL6_04_gtrOC19a,100.0%;OCL6_05_rmlB,100.0%;OCL6_06_rmlD,100.0%;OCL6_07_rmlA,100.0%;OCL6_08_rmlC,100.0%;OCL6_09_gtrOC20,100.0%;OCL6_10_gtrOC21,100.0%		0		0 / 10 (0%)		0
OCL7	OCL7	Perfect		1	1	0 bp	9 / 9 (100%)	OCL7_01_gtrOC1,100.0%;OCL7_02_pda2,100.0%;OCL7_03_gtrOC18,100.0%;OCL7_04_gtrOC2,100.0%;OCL7_05_orf,100.0%;OCL7_06_ahy,100.0%;OCL7_07_gtrOC23,100.0%;OCL7_08_gtrOC24,100.0%;OCL7_09_gtrOC25,100.0%		0		0 / 9 (0%)		0
OCL8	OCL8	Perfect		1	1	0 bp	6 / 6 (100%)	OCL8_01_gtrOC1,100.0%;OCL8_02_pda2,100.0%;OCL8_03_gtrOC18,100.0%;OCL8_04_gtrOC19b,100.0%;OCL8_05_gtrOC26,100.0%;OCL8_06_gtrOC21,100.0%		0		0 / 6 (0%)		0
OCL9	OCL9	Perfect		1	1	0 bp	7 / 7 (100%)	OCL9_01_gtrOC1,100.0%;OCL9_02_pda2,100.0%;OCL9_03_gtrOC18,100.0%;OCL9_04_gtrOC19c,100.0%;OCL9_05_gtrOC27,100.0%;OCL9_06_gtrOC28,100.0%;OCL9_07_gtrOC21,100.0%		0		0 / 7 (0%)		0
OCL10	OCL10	Perfect		1	1	0 bp	11 / 11 (100%)	OCL10_01_gtrOC1,100.0%;OCL10_02_gtrOC2,100.0%;OCL10_03_pda1,100.0%;OCL10_04_gtrOC3,100.0%;OCL10_05_gtrOC4,100.0%;OCL10_06_orf1(ghy),100.0%;OCL10_07_gtrOC29,100.0%;OCL10_08_gtrOC30,100.0%;OCL10_09_orf3,100.0%;OCL10_10_glf,100.0%;OCL10_11_gtrOC7,100.0%		0		0 / 11 (0%)		0
OCL11	OCL11	Perfect		1	1	0 bp	8 / 8 (100%)	OCL11_01_gtrOC1,100.0%;OCL11_02_gtrOC2,100.0%;OCL11_03_pda1,100.0%;OCL11_04_gtrOC3,100.0%;OCL11_05_gtrOC4,100.0%;OCL11_06_orf1(ghy),100.0%;OCL11_07_gtrOC31,100.0%;OCL11_08_ptrOC1,100.0%		0		0 / 8 (0%)		0
OCL12	OCL12	Perfect		1	1	0 bp	11 / 11 (100%)	OCL12_01_gtrOC1,100.0%;OCL12_02_gtrOC2,100.0%;OCL12_03_pda1,100.0%;OCL12_04_gtrOC3,100.0%;OCL12_05_gtrOC12,100.0%;OCL12_06_orf1(ghy),100.0%;OCL12_07_gtrOC29,100.0%;OCL12_08_gtrOC30,100.0%;OCL12_09_orf3,100.0%;OCL12_10_glf,100.0%;OCL12_11_gtrOC7,100.0%		0		0 / 11 (0%)		0
